# Rpl40/eL40 ribosomal protein paralogs couple cytosolic translation to mitochondrial proteome and lipid homeostasis

**DOI:** 10.64898/2026.06.13.732051

**Authors:** Kamila P. Liput, Karolina Gościńska, Monika Stasiak, Mariusz Radkiewicz, Somayeh Shahmoradi Ghahe, Katarzyna Jonak, Róża Kucharczyk, Aneta Więsyk, Eliza Molestak, Marek Tchórzewski, Matylda Macias, Aleksandra Szybińska, Ulrike Topf

## Abstract

Ribosomal protein paralogs are increasingly implicated in the regulation of cellular metabolism and mitochondrial function. However, the mechanisms linking paralog composition of ribosomes to mitochondrial physiology remain largely unclear. Here, we investigate the two Rpl40 paralogs in the budding yeast *Saccharomyces cerevisiae* and find that deletion of either paralog induces compensatory upregulation of the remaining gene and causes mild mitochondrial stress. Despite this shared phenotype, the mutants display distinct mitochondrial adaptations. Loss of Rpl40a is accompanied by increased abundance of mitochondrial proteins, including MICOS components, whereas loss of Rpl40b leads to reduced levels of mitochondrial inner membrane proteins, including the translocase Tim22 and carrier proteins, together with increased sensitivity to membrane stress. Notably, the two mutants show opposing changes in triglyceride abundance, pointing to paralog-specific control of lipid metabolic remodeling during mitochondrial stress. These findings suggest that Rpl40 paralogs differentially modulate cellular adaptation to mitochondrial stress, linking ribosome composition to mitochondrial proteostasis and lipid homeostasis.
