## Supplementary Table 7 for "Rpl40/eL40 ribosomal protein paralogs couple cytosolic translation to mitochondrial proteome and lipid homeostasis"

### Sheet: Description
Supplementary Table 7
ShinyGO 0.85.1 parameters	STRINGv12.0, taxonomy ID: 4932, FDR 0.05
Pathway database	GO Cellular Component
Accession	unique identifier for the GO term in the GO database
Comparison:	mitochondria proteome comparison
upregulated in rpl40aΔ vs WT	p-value < 0.05 and Log2FoldChange(rpl40aΔ/WT) > 0
downregulated in rpl40aΔ vs WT	p-value < 0.05 and Log2FoldChange(rpl40aΔ/WT) < 0
upregulated in rpl40bΔ vs WT	p-value < 0.05 and Log2FoldChange(rpl40bΔ/WT) > 0
downregulated in rpl40bΔ vs WT	p-value < 0.05 and Log2FoldChange(rpl40bΔ/WT) < 0
Pathway Genes	The total number of genes in a pathway or GO term
nGenes	The number of genes in the pathway that overlap with your gene list

### Sheet: Enrichment results
Comparison	Enrichment FDR (FDR cut-off 0.05)	nGenes	Pathway Genes	Fold Enrichment	Pathway	Accession	Genes
upregulated in rpl40aΔ vs WT	9.19914e-05	5	6	16.6263	Mitochondrial crista junction	GO:0044284	MIC10, MIC19, MIC26, MIC60, MIC27
	9.19914e-05	5	6	16.6263	MICOS complex	GO:0061617	MIC10, MIC19, MIC26, MIC60, MIC27
downregulated in rpl40aΔ vs WT	no significantly enriched Gene Ontology (GO) terms
upregulated in rpl40bΔ vs WT	0.00127322	11	547	4.52726	Plasma membrane	GO:0005886	SNQ2,HXT6,GSC2,PIL1,CBR1,SLM1,GTT1,TOH1,FKS1,PDR5,FAA1
	0.00127854	12	830	3.83678	Cell periphery	GO:0071944	SNQ2,HXT6,GSC2,PIL1,CBR1,SLM1,GTT1,TOH1,FKS1,ESBP6,PDR5,FAA1
	0.00664409	10	112	3.48536	Mitochondrial outer membrane	GO:0005741	PIL1,CBR1,FIS1,POR2,AYR1,OM45,GUT2,GTT1,YJL133C-A,FAA1
	0.00664409	10	121	3.48536	Organelle outer membrane	GO:0031968	PIL1,CBR1,FIS1,POR2,AYR1,OM45,GUT2,GTT1,YJL133C-A,FAA1
	0.00664409	10	122	3.45424	Outer membrane	GO:0019867	PIL1,CBR1,FIS1,POR2,AYR1,OM45,GUT2,GTT1,YJL133C-A,FAA1
	0.00664409	12	642	2.95701	Bounding membrane of organelle	GO:0098588	PIL1,CBR1,FIS1,POR2,AYR1,OM45,GUT2,GTT1,YJL133C-A,ESBP6,FAA1,SAR1
downregulated in rpl40bΔ vs WT	0.0167641	16	269	2.22958	Mitochondrial inner membrane	GO:0005743	TIM22, CBS2, ARH1, HEM14, COX15, TIM21, COX16, COA3, SFC1, OAC1, DIC1, CAT2, YME2, CRC1, CAT5, ODC1
	0.0167641	16	287	2.20499	Organelle inner membrane	GO:0019866	TIM22, CBS2, ARH1, HEM14, COX15, TIM21, COX16, COA3, SFC1, OAC1, DIC1, CAT2, YME2, CRC1, CAT5, ODC1
